# Tree and shrub richness modify subtropical tree productivity by modulating the diversity and community composition of soil bacteria and archaea

**DOI:** 10.1101/2022.07.30.502115

**Authors:** Siqi Tao, G. F. (Ciska) Veen, Tianhe Yu, Naili Zhang, Laiye Qu

## Abstract

**Background:** Declines in plant biodiversity often have negative consequences for plant community productivity, and it becomes increasingly acknowledged that this may be driven by shifts in soil microbial community composition. These relationships have been well-established in grasslands, and few studies also indicate that fungi play a role in driving tree diversity-productivity relationships in forests. However, the role of bacteria and archaea, which are also highly abundant in forest soils and perform pivotal ecosystem functions, has been largely overlooked. Here, we investigated how tree and shrub richness affects stand-level tree productivity via modulating bacterial and archaeal community diversity and composition. We used a landscape-scale, subtropical tree biodiversity experiment (BEF-China) where tree (1, 2 or 4 species) and shrub richness (0, 2, 4, 8 species) were modified.

**Results:** Our results showed that tree and shrub species richness affected bacterial diversity, community composition, and co-occurrence networks, but such effects were marginal for archaea. Both tree and shrub species richness increased stand-level tree productivity by modulating soil microbial community composition, with the effects being mediated via increases in soil C:N ratios.

**Conclusions:** Our findings imply the importance of bacterial and archaeal communities in driving the relationship between plant diversity and productivity in subtropical forests and highlight that we may require better a understanding of prokaryotic communities in forest soils.
