## Additional file Table S2 for "Tree and shrub richness modify subtropical tree productivity by modulating the diversity and community composition of soil bacteria and archaea"

### Sheet: Sheet1
	AM_tree Bacterial community			EcM_tree Bacterial community			AM_tree Archaeal community			EcM_tree Archaeal community
	df	F	p value	df	F	p value	df	F	p value	df	F	p value
Tree Richness (TR)	2	3.065	0.001	2	3.1705	0.001	2	0.96292	0.6	2	0.81077	0.977
Shrub Richness (SR)	3	1.1093	0.142	3	1.3352	0.003	3	1.1022	0.105	3	0.76646	1
Interaction (TR*SR)	6	1.327	0.001	6	1.3956	0.001	6	0.87689	0.99	6	0.95167	0.782
