## Additional file Table S3 for "Tree and shrub richness modify subtropical tree productivity by modulating the diversity and community composition of soil bacteria and archaea"

### Sheet: Total
		monoculture vs 2-species mixtures		monocultures vs 4-species mixtures		2-species mixtures vs 4-speies mixtures
		log2FoldChange	pvalue	log2FoldChange	pvalue	log2FoldChange	pvalue
Bacteria	Unassigned	-0.186455	0.0390947	-0.21789	0.0158807	-0.0314354	0.727843
	Proteobacteria	0.171634	0.00379439	0.103864	0.0797358	-0.0677696	0.252961
	Acidobacteria	-0.030483	0.653784	0.274825	5.26e-05	0.305308	7.04e-06
	WPS2	-0.335419	0.00360865	0.105964	0.357945	0.441383	0.00012679
	Verrucomicrobia	-0.0183021	0.80819	0.114056	0.13005	0.132358	0.0788861
	Firmicutes	-0.0988033	0.178348	0.205953	0.00501955	0.304756	3.27e-05
	Chloroflexi	-0.215239	0.0271261	-0.448073	4.17e-06	-0.232834	0.0167344
	Actinobacteria	0.0245928	0.779505	-0.364689	3.23e-05	-0.389281	9.11e-06
	Planctomycetes	-0.220333	0.214536	-0.227154	0.200329	-0.00682105	0.969304
	Gemmatimonadetes	-0.373073	0.00536521	-0.269813	0.0438759	0.10326	0.439757
	Bacteroidetes	0.157623	0.180634	0.175973	0.134768	0.01835	0.876099
	Cyanobacteria	-0.440275	0.330534	-0.733657	0.104214	-0.293382	0.514926
	Tenericutes	0.996491	0.196044	0.854932	0.266732	-0.141559	0.854398
	Elusimicrobia	-0.0450617	0.902517	0.683846	0.0632365	0.728907	0.0476832
	Armatimonadetes	-0.626097	0.0390615	-0.397465	0.189971	0.228632	0.449181
	Chlorobi	0.881618	0.437148	0.627338	0.579676	-0.25428	0.82276
	OP9	0	1	-1.07647	0.76122	-1.14859	0.74576
	Spirochaetes	-0.0675947	0.974815	0.830049	0.698396	0.897644	0.675115
	Nitrospirae	-0.436917	0.733447	-0.570136	0.656427	-0.133219	0.917094
	OP11	0.75235	0.692886	-0.424522	0.823454	-1.17687	0.536286
	OD1	-0.361278	0.875666	-0.504259	0.827091	-0.142981	0.950611
	SBR1093	-0.108459	0.975579	0	1	0.508297	0.885924
	Fusobacteria	0	1	0.219502	0.950599	0.147386	0.966818
Archaea	Thaumarchaeota	0.024341	0.790732	0.160575	0.0800384	0.136234	0.137487
	Euryarchaeota	0.15355	0.0757868	0.0674706	0.43526	-0.0860794	0.319482
	Crenarchaeota	0.121482	0.522636	0.218456	0.250323	0.0969739	0.609826
	Unsigned	-0.0185596	0.952487	0.159035	0.609775	0.177594	0.568528
	Woesearchaeota	0.277451	0.615656	0.297578	0.590339	0.0201272	0.97095
	Diapherotrites	0	1	0	1	0	1
	Aenigmarchaeota	1.45671	0.680922	1.31969	0.709499	0	1

### Sheet: monocultures
		Shrub_0vs2		Shrub_0vs4		Shrub_0vs8		Shrub_2vs4		Shrub_2vs8		Shrub_4vs8
		log2FoldChange	pvalue	log2FoldChange	pvalue	log2FoldChange	pvalue	log2FoldChange	pvalue	log2FoldChange	pvalue	log2FoldChange	pvalue
Bacteria	Unassigned	0.112266	0.568693	0.0315841	0.872593	-0.114028	0.562586	-0.0806818	0.682044	-0.226294	0.250508	-0.145612	0.45962
	Proteobacteria	-0.0577818	0.593686	0.0499856	0.644433	0.0309716	0.77491	0.107767	0.319656	0.0887534	0.412451	-0.019014	0.860624
	Acidobacteria	0.19803	0.228787	0.2199	0.181414	0.211752	0.198131	0.0218702	0.894262	0.0137219	0.933539	-0.00814827	0.960504
	WPS2	0.358187	0.144604	0.150966	0.538368	0.13591	0.579626	-0.207221	0.398543	-0.222277	0.365158	-0.0150558	0.951056
	Verrucomicrobia	0.0900581	0.544309	0.231084	0.119843	0.069694	0.638839	0.141025	0.342333	-0.020364	0.89089	-0.16139	0.277061
	Firmicutes	0.0677587	0.668465	-0.185895	0.239656	-0.162958	0.302684	-0.253653	0.108481	-0.230716	0.144339	0.022937	0.884517
	Chloroflexi	0.0986509	0.634088	-0.181615	0.38075	-0.257136	0.214585	-0.280266	0.176133	-0.355787	0.0859144	-0.0755213	0.715383
	Actinobacteria	0.212264	0.216358	0.276536	0.107261	0.235298	0.170527	0.0642726	0.708154	0.0230342	0.893274	-0.0412384	0.810179
	Planctomycetes	0.156778	0.583794	-0.0668452	0.815164	0.0461667	0.871775	-0.223624	0.434125	-0.110612	0.698931	0.113012	0.692499
	Gemmatimonadetes	0.288168	0.323818	0.386997	0.185196	0.269091	0.356779	0.0988297	0.735151	-0.0190765	0.947924	-0.117906	0.686461
	Bacteroidetes	-0.0239075	0.910063	-0.0753954	0.721601	0.0145469	0.9452	-0.0514879	0.80765	0.0384545	0.855743	0.0899424	0.670608
	Cyanobacteria	-0.0627942	0.940142	0.0428362	0.959151	-0.3121	0.708699	0.10563	0.89939	-0.249306	0.765132	-0.354937	0.670637
	Tenericutes	1.80126	0.24954	0.65288	0.674584	0.496477	0.749403	-1.14838	0.463349	-1.30478	0.404511	-0.156403	0.91993
	Elusimicrobia	-0.119471	0.8839	-0.359155	0.660465	-1.11057	0.173905	-0.239685	0.769223	-0.991101	0.224563	-0.751417	0.356858
	Armatimonadetes	0.297636	0.635695	0.5431	0.387704	-0.0541247	0.931253	0.245463	0.696343	-0.351761	0.575165	-0.597224	0.341671
	Chlorobi	0.0175442	0.992589	2.00997	0.290362	0.211519	0.910853	1.99242	0.294443	0.193974	0.918194	-1.79845	0.344072
	OP9	-1.68816	0.680892	-0.278981	0.945907	0.787334	0.848163	1.40918	0.731368	2.47549	0.546486	1.06632	0.795387
	Spirochaetes	1.49268	0.7165	1.0012	0.807562	-0.418909	0.918723	-0.491479	0.904867	-1.91159	0.641617	-1.42011	0.729514
	Nitrospirae	-2.23068	0.329351	-2.88424	0.206052	-4.59758	0.0432286	-0.653562	0.773206	-2.36689	0.295225	-1.71333	0.447421
	OP11	0.654169	0.873581	0.793864	0.84689	0.834717	0.839116	0.139695	0.972901	0.180548	0.96498	0.0408529	0.992074
	OD1	0	1	-1.534	0.708902	-2.23724	0.585704	-1.68997	0.680866	-2.39322	0.559852	-0.703246	0.863856
	SBR1093	NA	NA	NA	NA	NA	NA	NA	NA	NA	NA	NA	NA
	Fusobacteria	NA	NA	NA	NA	NA	NA	NA	NA	NA	NA	NA	NA
Archaea	Thaumarchaeota	0.156867	0.471287	0.0887503	0.683588	-0.180993	0.405854	-0.0681163	0.754413	-0.33786	0.120738	-0.269743	0.215404
	Euryarchaeota	0.0249518	0.900376	0.013975	0.944105	0.167867	0.39971	-0.0109768	0.956076	0.142915	0.473332	0.153892	0.440042
	Crenarchaeota	0.491836	0.233724	0.0105537	0.979613	0.372255	0.36743	-0.481282	0.243891	-0.119581	0.772179	0.361701	0.381149
	Unsigned	0.113854	0.864843	-0.652168	0.329268	0.259617	0.698002	-0.766022	0.251651	0.145763	0.827476	0.911785	0.172538
	Woesearchaeota	-1.37156	0.207066	-1.60735	0.139218	0.280693	0.796719	-0.235789	0.827851	1.65225	0.128497	1.88804	0.0823627
	Diapherotrites	0	1	0	1	0	1	0	1	0	1	0	1
	Aenigmarchaeota	-2.14149	0.601891	-0.788008	0.848	0	1	1.35348	0.741569	2.3028	0.574817	0.949323	0.817389

### Sheet: 2-species mixtures
		Shrub_0vs2		Shrub_0vs4		Shrub_0vs8		Shrub_2vs4		Shrub_2vs8		Shrub_4vs8
		log2FoldChange	pvalue	log2FoldChange	pvalue	log2FoldChange	pvalue	log2FoldChange	pvalue	log2FoldChange	pvalue	log2FoldChange	pvalue
Bacteria	Unassigned	0.151199	0.408949	0.139845	0.445078	0.0412807	0.821606	-0.0113541	0.950558	-0.109919	0.548213	-0.0985645	0.590334
	Proteobacteria	-0.0341918	0.747626	-0.00808164	0.939384	0.129057	0.224572	0.0261102	0.805884	0.163248	0.124401	0.137138	0.196834
	Acidobacteria	-0.169535	0.179636	0.108266	0.391566	-0.102194	0.418585	0.277801	0.0278923	0.0673407	0.593963	-0.210461	0.095751
	WPS2	-0.0787175	0.715515	-0.128821	0.550991	0.0803759	0.709837	-0.0501033	0.816438	0.159093	0.461029	0.209197	0.332523
	Verrucomicrobia	-0.0423961	0.796898	0.126543	0.442839	-0.116025	0.481039	0.168939	0.305156	-0.0736291	0.65447	-0.242568	0.140752
	Firmicutes	-0.0702739	0.639175	-0.0268792	0.857774	-0.0905378	0.545669	0.0433948	0.772075	-0.0202639	0.892293	-0.0636587	0.670783
	Chloroflexi	-0.172705	0.361014	-0.201049	0.287698	-0.182018	0.335646	-0.0283449	0.88078	-0.00931309	0.960687	0.0190318	0.919777
	Actinobacteria	-0.283081	0.150892	-0.238718	0.225915	-0.217045	0.270743	0.0443632	0.821798	0.066036	0.737346	0.0216728	0.91238
	Planctomycetes	-0.812287	0.0390451	-0.731836	0.0630971	-0.638841	0.104628	0.080451	0.837684	0.173446	0.658644	0.092995	0.812839
	Gemmatimonadetes	-0.201367	0.444029	0.121026	0.646184	0.015648	0.952593	0.322392	0.220465	0.217015	0.408736	-0.105378	0.688928
	Bacteroidetes	0.616181	0.00770045	0.252981	0.273706	0.667619	0.00388143	-0.3632	0.116324	0.051438	0.824053	0.414638	0.0729812
	Cyanobacteria	-1.6505	0.076543	-0.924347	0.322408	-0.269524	0.773317	0.726151	0.433357	1.38098	0.13691	0.654824	0.481689
	Tenericutes	2.15864	0.185309	2.60142	0.111251	0.373556	0.818106	0.442788	0.787021	-1.78508	0.273371	-2.22787	0.17261
	Elusimicrobia	0.0221488	0.974053	0.610119	0.370958	0.580756	0.39413	0.587971	0.388402	0.558608	0.412242	-0.0293629	0.965671
	Armatimonadetes	-0.245707	0.692246	-0.0120264	0.984577	-0.158903	0.797962	0.23368	0.706385	0.0868038	0.888462	-0.146876	0.812822
	Chlorobi	2.15492	0.599492	1.22412	0.765394	2.98658	0.46674	-0.930805	0.820871	0.831654	0.839731	1.76246	0.66812
	OP9	NA	NA	NA	NA	NA	NA	NA	NA	NA	NA	NA	NA
	Spirochaetes	0.809983	0.84385	0.646386	0.875092	0.371755	0.927966	-0.163598	0.968265	-0.438229	0.915132	-0.274631	0.946751
	Nitrospirae	3.89116	0.2771	2.68884	0.452564	1.24692	0.726858	-1.20231	0.737957	-2.64423	0.46062	-1.44192	0.687388
	OP11	-1.56872	0.658433	-1.32157	0.70981	0.919178	0.796082	0.24715	0.94439	2.4879	0.483242	2.24075	0.528099
	OD1	-0.549824	0.893633	0	1	-0.169226	0.967174	0.655228	0.873398	0.380597	0.926257	-0.274631	0.946752
	SBR1093	NA	NA	NA	NA	NA	NA	NA	NA	NA	NA	NA	NA
	Fusobacteria	0.990308	0.809693	0.82671	0.840662	1.09948	0.789184	0	1	0	1	0	1
Archaea	Thaumarchaeota	-0.0706193	0.727495	-0.0423874	0.834328	-0.195988	0.333495	0.0282319	0.889203	-0.125369	0.53614	-0.153601	0.448465
	Euryarchaeota	-0.134113	0.559695	0.0286117	0.90097	0.0988156	0.667367	0.162725	0.47908	0.232929	0.310992	0.0702039	0.760101
	Crenarchaeota	-0.138989	0.649113	-0.11767	0.700087	-0.399166	0.191274	0.0213194	0.944353	-0.260177	0.394268	-0.281496	0.356681
	Unsigned	0.437037	0.496851	0.256737	0.689729	-0.135775	0.832723	-0.1803	0.77923	-0.572813	0.372966	-0.392513	0.541451
	Woesearchaeota	1.13301	0.366885	1.08712	0.386582	-0.427694	0.733084	-0.0458977	0.970862	-1.56071	0.213693	-1.51481	0.227435
	Diapherotrites	0	1	0	1	0	1	0	1	0	1	0	1
	Aenigmarchaeota	NA	NA	NA	NA	NA	NA	NA	NA	NA	NA	NA	NA

### Sheet: 4-species mixtures
		Shrub_0vs2		Shrub_0vs4		Shrub_0vs8		Shrub_2vs4		Shrub_2vs8		Shrub_4vs8
		log2FoldChange	pvalue	log2FoldChange	pvalue	log2FoldChange	pvalue	log2FoldChange	pvalue	log2FoldChange	pvalue	log2FoldChange	pvalue
Bacteria	Unassigned	0.355482	0.0142515	0.25515	0.0786485	0.154747	0.285998	-0.100332	0.489533	-0.200735	0.166641	-0.100403	0.489207
	Proteobacteria	-0.146459	0.332584	-0.108951	0.471116	-0.0230079	0.879037	0.0375078	0.804067	0.123451	0.414178	0.0859435	0.56978
	Acidobacteria	-0.416073	0.000260141	-0.312853	0.00604347	-0.235834	0.0384879	0.10322	0.365	0.180239	0.113679	0.0770189	0.499168
	WPS2	-0.104526	0.59023	-0.232294	0.23167	-0.166786	0.390356	-0.127768	0.510791	-0.0622607	0.748573	0.0655077	0.736082
	Verrucomicrobia	-0.0188065	0.902418	-0.111474	0.467725	0.11785	0.442822	-0.0926673	0.546344	0.136657	0.373853	0.229324	0.13592
	Firmicutes	0.362172	0.00172179	0.0699225	0.545111	0.0498483	0.665936	-0.29225	0.0116602	-0.312324	0.00698223	-0.0200742	0.862355
	Chloroflexi	-0.082331	0.664933	0.21589	0.256507	-0.132247	0.486683	0.298221	0.117089	-0.0499159	0.792937	-0.348137	0.0673797
	Actinobacteria	0.285352	0.102253	0.133324	0.445361	0.312123	0.0740259	-0.152028	0.384662	0.0267715	0.878343	0.178799	0.306817
	Planctomycetes	-0.608098	0.108092	0.0739234	0.845568	-0.182457	0.63023	0.682022	0.0720984	0.425641	0.26103	-0.256381	0.499629
	Gemmatimonadetes	0.767028	0.00210247	0.862135	0.000564557	0.772011	0.00198675	0.0951075	0.704765	0.00498318	0.984138	-0.0901243	0.719831
	Bacteroidetes	-0.0539169	0.838571	-0.242958	0.358707	0.0424369	0.872664	-0.189041	0.475254	0.0963538	0.715999	0.285395	0.281305
	Cyanobacteria	-0.526692	0.604608	-1.03378	0.309161	-0.696433	0.493563	-0.507091	0.617494	-0.169741	0.867327	0.33735	0.739711
	Tenericutes	-1.54141	0.307654	-1.62482	0.282528	-1.47963	0.327779	-0.083409	0.955756	0.0617877	0.967218	0.145197	0.923113
	Elusimicrobia	-0.876591	0.207989	0.0906729	0.896578	0.353581	0.612347	0.967264	0.165235	1.23017	0.077678	0.262908	0.706673
	Armatimonadetes	0.0677727	0.910538	0.34489	0.56874	0.861744	0.155686	0.277117	0.647436	0.793971	0.191419	0.516854	0.396621
	Chlorobi	3.53816	0.0839002	3.49189	0.088443	3.12615	0.12621	-0.0462695	0.982152	-0.412002	0.841708	-0.365733	0.859466
	OP9	NA	NA	NA	NA	NA	NA	NA	NA	NA	NA	NA	NA
	Spirochaetes	-0.0634109	0.987652	1.99354	0.627162	2.09432	0.609854	2.05695	0.616338	2.15773	0.599168	0	1
	Nitrospirae	-0.584908	0.835471	1.71092	0.545758	0.49509	0.86091	2.29583	0.417258	1.08	0.702113	-1.21583	0.668517
	OP11	1.149	0.779664	1.50666	0.713741	1.60744	0.69552	0.357661	0.930692	0.458445	0.911233	0	1
	OD1	-0.134699	0.973856	0.82784	0.840412	-0.956879	0.815773	0.962539	0.814894	-0.82218	0.841343	-1.78472	0.663978
	SBR1093	0.494931	0.904198	0.218208	0.95768	0.318992	0.938167	0	1	0	1	0	1
	Fusobacteria	NA	NA	NA	NA	NA	NA	NA	NA	NA	NA	NA	NA
Archaea	Thaumarchaeota	0.116983	0.456431	0.0745069	0.635261	0.0309847	0.843633	-0.0424766	0.78683	-0.0859987	0.584043	-0.0435221	0.781719
	Euryarchaeota	-0.0264191	0.863165	-0.0903572	0.555536	0.00519594	0.972963	-0.0639381	0.676536	0.0316151	0.836594	0.0955532	0.533015
	Crenarchaeota	0.148567	0.668889	-0.0726938	0.834237	-0.318533	0.359146	-0.221261	0.524137	-0.4671	0.178715	-0.245839	0.479084
	Unsigned	0.396531	0.498407	0.0831675	0.887027	-0.347798	0.552351	-0.313363	0.592527	-0.744329	0.203558	-0.430966	0.461381
	Woesearchaeota	1.51254	0.139363	0.245139	0.810327	1.68864	0.0991768	-1.2674	0.215464	0.1761	0.863711	1.4435	0.158662
	Diapherotrites	NA	NA	NA	NA	NA	NA	NA	NA	NA	NA	NA	NA
	Aenigmarchaeota	NA	NA	NA	NA	NA	NA	NA	NA	NA	NA	NA	NA
