## Additional file Table S4 for "Tree and shrub richness modify subtropical tree productivity by modulating the diversity and community composition of soil bacteria and archaea"

### Sheet: Total
		monoculture vs 2-species mixtures		monocultures vs 4-species mixtures		2-species mixtures vs 4-speies mixtures
		log2FoldChange	pvalue	log2FoldChange	pvalue	log2FoldChange	pvalue
Bacteria	C_cycle	-0.0424334	0.31514	-0.123173	0.00356163	-0.0807391	0.0561342
	N_cycle	0.0476728	0.192411	0.113282	0.00198809	0.0656094	0.0736199
	S_cycle	0.168175	0.388521	-0.51925	0.00774876	-0.687425	0.000423931
	Parasitism	0.200529	0.161311	0.261472	0.0679588	0.0609434	0.670675
	Other	0.196717	0.0367775	-0.104764	0.266126	-0.301481	0.0013992
Archaea	C_cycle	0.526891	0.00884222	0.302188	0.133214	-0.224704	0.264191
	N_cycle	-4.52383e-11	1	-4.52386e-11	1	-2.93882e-16	1
	S_cycle	0.0561194	0.783717	0.0350229	0.863999	-0.0210965	0.917815
	Other	1.42818	0.68683	0.992641	0.779307	-0.435543	0.902157

### Sheet: monocultures
		Shrub_0vs2		Shrub_0vs4		Shrub_0vs8		Shrub_2vs4		Shrub_2vs8		Shrub_4vs8
		log2FoldChange	pvalue	log2FoldChange	pvalue	log2FoldChange	pvalue	log2FoldChange	pvalue	log2FoldChange	pvalue	log2FoldChange	pvalue
Bacteria	C_cycle	0.0579575	0.434561	0.0775022	0.296181	0.0807709	0.276168	0.0195447	0.792039	0.0228134	0.758211	0.00326866	0.964829
	N_cycle	-0.100405	0.36065	-0.0784274	0.475291	-0.084171	0.443486	0.0219774	0.841298	0.0162338	0.882397	-0.00574359	0.958267
	S_cycle	0.131249	0.732651	0.0238884	0.950425	0.0105947	0.978	-0.107361	0.779885	-0.120654	0.753452	-0.0132938	0.972394
	Parasitism	0.095254	0.709106	-0.0071741	0.977586	0.0670212	0.79294	-0.102428	0.688152	-0.0282329	0.911902	0.0741953	0.771246
	Other	0.123884	0.396257	-0.0109355	0.940308	-0.0627768	0.666988	-0.134819	0.354841	-0.18666	0.199754	-0.0518412	0.721755
Archaea	C_cycle	0.0338527	0.93591	-0.130457	0.75665	-0.0769474	0.854971	-0.16431	0.696321	-0.1108	0.792404	0.0535096	0.898856
	N_cycle	-4.24929e-10	1	-4.24928e-10	1	-4.24929e-10	1	8.93324e-16	1	-4.49615e-16	1	-1.34294e-15	1
	S_cycle	-0.0522996	0.911902	-0.24482	0.604486	0.0691396	0.883701	-0.192521	0.683793	0.121439	0.797241	0.31396	0.506511
	Other	0.288064	0.944143	-2.55389	0.53362	0.684886	0.867699	-2.84195	0.488559	0	1	3.23878	0.429926

### Sheet: 2-species mixtures
		Shrub_0vs2		Shrub_0vs4		Shrub_0vs8		Shrub_2vs4		Shrub_2vs8		Shrub_4vs8
		log2FoldChange	pvalue	log2FoldChange	pvalue	log2FoldChange	pvalue	log2FoldChange	pvalue	log2FoldChange	pvalue	log2FoldChange	pvalue
Bacteria	C_cycle	0.0034189	0.964354	-0.245344	0.00135214	0.0245576	0.74816	-0.248763	0.00114825	0.0211387	0.782129	0.269901	0.000418113
	N_cycle	-0.0148728	0.825744	0.187784	0.00563384	0.0119123	0.859975	0.202657	0.002771	0.0267852	0.691186	-0.175871	0.00938854
	S_cycle	-0.292352	0.527763	-0.781085	0.0916186	-0.443364	0.338235	-0.488733	0.291071	-0.151012	0.744227	0.337721	0.465627
	Parasitism	-0.274472	0.320406	-0.103797	0.707426	-0.0338739	0.902414	0.170675	0.536799	0.240598	0.383411	0.0699229	0.800257
	Other	-0.36992	0.0313198	-0.498291	0.00381616	-0.311373	0.0698672	-0.128371	0.454337	0.0585464	0.732211	0.186917	0.275819
Archaea	C_cycle	0.0338527	0.93591	-0.130457	0.75665	-0.0769474	0.854971	-0.16431	0.696321	-0.1108	0.792404	0.0535096	0.898856
	N_cycle	-4.24929e-10	1	-4.24928e-10	1	-4.24929e-10	1	8.93324e-16	1	-4.49615e-16	1	-1.34294e-15	1
	S_cycle	-0.0522996	0.911902	-0.24482	0.604486	0.0691396	0.883701	-0.192521	0.683793	0.121439	0.797241	0.31396	0.506511
	Other	0.288064	0.944143	-2.55389	0.53362	0.684886	0.867699	-2.84195	0.488559	0	1	3.23878	0.429926

### Sheet: 4-species mixtures
		Shrub_0vs2		Shrub_0vs4		Shrub_0vs8		Shrub_2vs4		Shrub_2vs8		Shrub_4vs8
		log2FoldChange	pvalue	log2FoldChange	pvalue	log2FoldChange	pvalue	log2FoldChange	pvalue	log2FoldChange	pvalue	log2FoldChange	pvalue
Bacteria	C_cycle	-0.0934178	0.285426	-0.073697	0.399416	-0.176042	0.0442349	0.0197208	0.821695	-0.0826239	0.345309	-0.102345	0.242436
	N_cycle	0.0458897	0.567548	0.0537872	0.50286	0.109148	0.174861	0.00789745	0.921775	0.0632583	0.432499	0.0553609	0.49216
	S_cycle	0.127178	0.660879	0.270267	0.351241	-0.0631294	0.827635	0.143089	0.621748	-0.190308	0.511716	-0.333396	0.250388
	Parasitism	0.19194	0.553494	0.145194	0.653973	0.252933	0.43524	-0.0467458	0.885336	0.0609939	0.850865	0.10774	0.739793
	Other	0.151	0.463875	0.20653	0.31654	0.0770494	0.708942	0.0555301	0.788091	-0.0739506	0.720652	-0.129481	0.531352
Archaea	C_cycle	0.0338527	0.93591	-0.130457	0.75665	-0.0769474	0.854971	-0.16431	0.696321	-0.1108	0.792404	0.0535096	0.898856
	N_cycle	-4.24929e-10	1	-4.24928e-10	1	-4.24929e-10	1	8.93324e-16	1	-4.49615e-16	1	-1.34294e-15	1
	S_cycle	-0.0522996	0.911902	-0.24482	0.604486	0.0691396	0.883701	-0.192521	0.683793	0.121439	0.797241	0.31396	0.506511
	Other	0.288064	0.944143	-2.55389	0.53362	0.684886	0.867699	-2.84195	0.488559	0	1	3.23878	0.429926
